# Directed differentiation of functional corticospinal-like neurons from endogenous SOX6+/NG2+ cortical progenitors

**DOI:** 10.1101/2024.04.21.590488

**Authors:** Abdulkadir Ozkan, Hari K. Padmanabhan, Seth L. Shipman, Eiman Azim, Priyanka Kumar, Cameron Sadegh, A. Nazli Basak, Jeffrey D. Macklis

## Abstract

Corticospinal neurons (CSN) centrally degenerate in amyotrophic lateral sclerosis (ALS), along with spinal motor neurons, and loss of voluntary motor function in spinal cord injury (SCI) results from damage to CSN axons. For functional regeneration of specifically affected neuronal circuitry *in vivo*, or for optimally informative disease modeling and/or therapeutic screening *in vitro*, it is important to reproduce the type or subtype of neurons involved. No such appropriate *in vitro* models exist with which to investigate CSN selective vulnerability and degeneration in ALS, or to investigate routes to regeneration of CSN circuitry for ALS or SCI, critically limiting the relevance of much research. Here, we identify that the HMG-domain transcription factor *Sox6* is expressed by a subset of NG2+ endogenous cortical progenitors in postnatal and adult cortex, and that *Sox6* suppresses a latent neurogenic program by repressing proneural *Neurog2* expression by progenitors. We FACS-purify these progenitors from postnatal mouse cortex and establish a culture system to investigate their potential for directed differentiation into CSN. We then employ a multi-component construct with complementary and differentiation-sharpening transcriptional controls (activating *Neurog2, Fezf2*, while antagonizing *Olig2* with *VP16:Olig2*). We generate corticospinal-like neurons from SOX6+/NG2+ cortical progenitors, and find that these neurons differentiate with remarkable fidelity compared with corticospinal neurons *in vivo*. They possess appropriate morphological, molecular, transcriptomic, and electrophysiological characteristics, without characteristics of the alternate intracortical or other neuronal subtypes. We identify that these critical specifics of differentiation are not reproduced by commonly employed *Neurog2*-driven differentiation. Neurons induced by *Neurog2* instead exhibit aberrant multi-axon morphology and express molecular hallmarks of alternate cortical projection subtypes, often in mixed form. Together, this developmentally-based directed differentiation from cortical progenitors sets a precedent and foundation for *in vitro* mechanistic and therapeutic disease modeling, and toward regenerative neuronal repopulation and circuit repair.
