## Supplementary Table S2 for "Directed differentiation of functional corticospinal-like neurons from endogenous SOX6+/NG2+ cortical progenitors"

### Sheet: Sheet1
	List of qPCR primers
	Actb_F	AGGGTGTGATGGTGGGAATG
	Actb_R	GGTGTGGTGCCAGATCTTCT
	CD146_F	CCCCATTCCTCAAGTCCTATG
	CD146_R	TTGTCTTCCTTAACTAGGCGTG
	Gfap_F	GAAAACCGCATCACCATTCC
	Gfap_R	CTTAATGACCTCACCATCCCG
	Mbp_F	CCACTCTTGAACACCCCATTG
	Mbp_R	TTGCCCACGCTTCTCTTC
	Cspg4_F	CCTTCACGATCACCATCCTTC
	Cspg4_R	AATCATTGTCTGTTCCCCTGAG
	Olig2_F	GCGAGCACCTCAAATCTAATTC
	Olig2_R	AAAAGATCATCGGGTTCTGGG
	Pdgfrb_F	CATTCCTTGCCCTTCAAAGTG
	Pdgfrb_R	AGACTCAATGACCTTCCATCG
	Sox6_F	AGGCGATTTACCAGTGACTTC
	Sox6_R	CCCTCTTCCTTTTCCCTTGAG
	Tuj1_F	CCTGCCTTTTCGTCTCTAGC
	Tuj1_R	CCCTACATAGTTGCCGCTG
